# AI aided design of epitope-based vaccine for the induction of cellular immune responses against SARS-CoV-2

**DOI:** 10.1101/2020.08.26.267997

**Authors:** G. Mazzocco, I. Niemiec, A. Myronov, P. Skoczylas, J. Kaczmarczyk, A. Sanecka-Duin, K. Gruba, P. Król, M. Drwal, M. Szczepanik, K. Pyrc, P. Stępniak

## Abstract

The heavy burden imposed by the COVID-19 pandemic on our society triggered the race towards the development of therapies or preventive strategies. Among these, antibodies and vaccines are particularly attractive because of their high specificity, low probability of drug-drug interaction, and potentially long-standing protective effects. While the threat at hand justifies the pace of research, the implementation of therapeutic strategies cannot be exempted from safety considerations. There are several potential adverse events reported after the vaccination or antibody therapy, but two are of utmost importance: antibody-dependent enhancement (ADE) and cytokine storm syndrome (CSS). On the other hand, the depletion or exhaustion of T-cells has been reported to be associated with worse prognosis in COVID-19 patients. This observation suggests a potential role of vaccines eliciting cellular immunity, which might simultaneously limit the risk of ADE and CSS. Such risk was proposed to be associated with FcR-induced activation of proinflammatory macrophages (M1) by Fu et al. 2020 and Iwasaki et al. 2020. All aspects of the newly developed vaccine (including the route of administration, delivery system, and adjuvant selection) may affect its effectiveness and safety. In this work we use a novel in silico approach (based on AI and bioinformatics methods) developed to support the design of epitope-based vaccines. We evaluated the capabilities of our method for predicting the immunogenicity of epitopes. Next, the results of our approach were compared with other vaccine-design strategies reported in the literature. The risk of immuno-toxicity was also assessed. The analysis of epitope conservation among other *Coronaviridae* was carried out in order to facilitate the selection of peptides shared across different SARS-CoV-2 strains and which might be conserved in emerging zootic coronavirus strains. Finally, the potential applicability of the selected epitopes for the development of a vaccine eliciting cellular immunity for COVID-19 was discussed, highlighting the benefits and challenges of such an approach.
