## Supplementary Data 1 for "AI aided design of epitope-based vaccine for the induction of cellular immune responses against SARS-CoV-2"

sseqid	qlen	slen	length	qstart	qend	qseq	sseq	evalue	bitscore	score	pident
ENSP00000456675.1	11	39	10	2	11	CSCLKGCCSC	CSCAAGCCSC	0.31	30.2	73	80
ENSP00000457516.1	11	39	10	2	11	CSCLKGCCSC	CSCATGCCSC	0.31	30.2	73	80
ENSP00000493156.1|ENSP00000493152.1|ENSP00000493292.1|ENSP00000493101.1|ENSP00000493170.1|ENSP00000492906.1|ENSP00000493300.1|ENSP00000493109.1|ENSP00000493099.2|ENSP00000497463.1	11	108|96|105|85|100|105|120|88|105|92	11	1	11	TSCCSCLKGCC	SSCCPCCRGCC	0.32	30.1|30.1|30.1|30.1|30.1|30.1|30.1|30.1|30.1|30.1	73|73|73|73|73|73|73|73|73|73	63.636|63.636|63.636|63.636|63.636|63.636|63.636|63.636|63.636|63.636
ENSP00000493156.1|ENSP00000493152.1|ENSP00000493292.1|ENSP00000493101.1|ENSP00000493170.1|ENSP00000492906.1|ENSP00000493300.1|ENSP00000493109.1|ENSP00000493099.2|ENSP00000497463.1	10	108|96|105|85|100|105|120|88|105|92	10	1	10	SCCSCLKGCC	SCCPCCRGCC	0.53	29.4|29.4|29.4|29.4|29.4|29.4|29.4|29.4|29.4|29.4	71|71|71|71|71|71|71|71|71|71	70|70|70|70|70|70|70|70|70|70
ENSP00000369962.4	11	407	11	1	11	CCSCLKGCCSC	CCCCRRRCCGC	0.66	29.1	70	54.545
ENSP00000377995.4|ENSP00000330587.5|ENSP00000369139.4|ENSP00000391397.2|ENSP00000334872.6|ENSP00000290705.8|ENSP00000369146.3|ENSP00000307706.5|ENSP00000245185.5|ENSP00000200691.5|ENSP00000455980.1|ENSP00000455353.1|ENSP00000476141.1	11	61|61|62|61|61|61|61|61|61|68|81|113|61	11	1	11	CCSCLKGCCSC	CTSCKKSCCSC	0.86	28.7|28.7|28.7|28.7|28.7|28.7|28.7|28.7|28.7|28.7|28.7|28.7|28.7	69|69|69|69|69|69|69|69|69|69|69|69|69	72.727|72.727|72.727|72.727|72.727|72.727|72.727|72.727|72.727|72.727|72.727|72.727|72.727
ENSP00000493101.1	11	85	11	1	11	CSCLKGCCSCG	CCCRRTCCSCG	1	28.5	69	63.636
ENSP00000460320.1|ENSP00000333993.3	11	105|105	11	1	11	CCSCLKGCCSC	CCGCCGSCCGC	1.1	28.3|28.3	68|68	54.545|54.545
ENSP00000493156.1|ENSP00000493152.1|ENSP00000493292.1|ENSP00000493101.1|ENSP00000493170.1|ENSP00000492906.1|ENSP00000493300.1|ENSP00000493109.1|ENSP00000493099.2|ENSP00000497463.1	9	108|96|105|85|100|105|120|88|105|92	9	1	9	CCSCLKGCC	CCPCCRGCC	1.3	28|28|28|28|28|28|28|28|28|28	67|67|67|67|67|67|67|67|67|67	66.667|66.667|66.667|66.667|66.667|66.667|66.667|66.667|66.667|66.667
ENSP00000443026.1|ENSP00000443026.1	10	350|350	10	1	10	CSCLKGCCSC	CRCCRGCCVC	1.9	27.6|27.6	66|66	60|60
ENSP00000334998.2	11	61	11	1	11	CCSCLKGCCSC	CTSCKKCCCSC	1.9	27.6	66	72.727
ENSP00000206262.1|ENSP00000356194.1|ENSP00000276500.4|ENSP00000344630.6|ENSP00000297313.3	11	210|210|241|273|388	11	1	11	CCSCLKGCCSC	CCFCWCCCCSC	1.9	27.6|27.6|27.6|27.6|27.6	66|66|66|66|66	63.636|63.636|63.636|63.636|63.636
ENSP00000493152.1|ENSP00000493170.1|ENSP00000492906.1|ENSP00000497463.1|ENSP00000493152.1|ENSP00000493170.1|ENSP00000492906.1|ENSP00000497463.1	9	96|100|105|92|96|100|105|92	8	1	8	GCCSCGSC	GCCGCGSC	2	27.3|27.3|27.3|27.3|27.5|27.5|27.5|27.5	66|66|66|66|66|66|66|66	87.5|87.5|87.5|87.5|87.5|87.5|87.5|87.5
ENSP00000378483.1|ENSP00000333194.5	11	217|217	11	1	11	CCSCLKGCCSC	CCLCWCCCCSC	2.4	27.2|27.2	65|65	63.636|63.636
ENSP00000493101.1	9	85	9	1	9	CCMTSCCSC	CCRRTCCSC	2.6	27.1	64	66.667
ENSP00000477412.1|ENSP00000476458.1|ENSP00000399061.2|ENSP00000476718.1|ENSP00000439998.1|ENSP00000392034.3|ENSP00000437999.1|ENSP00000413713.2|ENSP00000403369.2|ENSP00000477488.1|ENSP00000360239.2|ENSP00000243914.3|ENSP00000415329.2|ENSP00000476398.1|ENSP00000476783.1|ENSP00000415579.2	10	426|627|573|299|422|460|403|427|451|665|663|663|613|663|663|700	10	1	10	RPFLCCKCCY	RPFQCCQCSY	2.9	26.8|26.8|26.8|26.8|26.8|26.8|26.8|26.8|26.8|26.8|26.8|26.8|26.8|26.8|26.8|26.8	66|66|66|66|66|66|66|66|66|66|66|66|66|66|66|66	70|70|70|70|70|70|70|70|70|70|70|70|70|70|70|70
ENSP00000494952.1	11	716	11	1	11	FCTCYFGLFCL	FCFCFFVLFCF	3.2	26.8	65	63.636
ENSP00000308367.7|ENSP00000365679.3|ENSP00000496938.1|ENSP00000234488.9	11	847|953|498|869	11	1	11	CSCLKGCCSCG	CCCCRWCCCCG	3.6	26.6|26.6|26.6|26.6	64|64|64|64	54.545|54.545|54.545|54.545
ENSP00000299606.2|ENSP00000379843.3|ENSP00000432154.1|ENSP00000379847.2|ENSP00000379849.1	11	610|607|637|638|637	10	1	10	PYVCNAPGCD	PYVCTVPGCD	3.8	26.7|26.7|26.7|26.7|26.7	69|69|69|69|69	80|80|80|80|80
